# The covariance environment defines cellular niches for spatial inference

**DOI:** 10.1101/2023.04.18.537375

**Authors:** Doron Haviv, Mohamed Gatie, Anna-Katerina Hadjantonakis, Tal Nawy, Dana Pe’er

## Abstract

The tsunami of new multiplexed spatial profiling technologies has opened a range of computational challenges focused on leveraging these powerful data for biological discovery. A key challenge underlying computation is a suitable representation for features of cellular niches. Here, we develop the covariance environment (COVET), a representation that can capture the rich, continuous multivariate nature of cellular niches by capturing the gene-gene covariate structure across cells in the niche, which can reflect the cell-cell communication between them. We define a principled optimal transport-based distance metric between COVET niches and develop a computationally efficient approximation to this metric that can scale to millions of cells. Using COVET to encode spatial context, we develop environmental variational inference (ENVI), a conditional variational autoencoder that jointly embeds spatial and single-cell RNA-seq data into a latent space. Two distinct decoders either impute gene expression across spatial modality, or project spatial information onto dissociated single-cell data. We show that ENVI is not only superior in the imputation of gene expression but is also able to infer spatial context to disassociated single-cell genomics data.
