## Supplementary Tables 1-3 for "The covariance environment defines cellular niches for spatial inference"

### Sheet: Sheet1
Supplementary Table 1 - scRNA-seq genes manually included in the gastrulation ENVI model:
Nkx2-1
Nrxn3
Hhex
Vgll2
Six2
Ripply3
Prox1
Pdx1
Rfx6
Tlx2
Nkx2-5
Hoxd13
Hoxd12
Hoxd11
Hoxd10
Hoxd9
Hoxd3os1
Hoxd8
Hoxd3
Hoxd4
Hoxd1
Hoxa1
Hoxa2
Hoxa3
Hoxaas3
Hoxa4
Hoxa5
Hoxa6
Hoxa7
Hoxa9
Hoxa10
Hoxa11
Hoxa13
Hoxb13
Hoxb9
Hoxb8
Hoxb7
Hoxb5os
Hoxb6
Hoxb5
Hoxb4
Hoxb3
Hoxb3os
Hoxb2
Hoxb1
Hoxc13
Hoxc12
Hoxc11
Hoxc10
Hoxc5
Hoxc9
Hoxc8
Hoxc6
Hoxc4
Supplementary Table 2 - Organ genesets derived from Nowotchin et al.
Highlighted genes were also included in the seqFISH assay
Colon	Dorsal Lung	Liver	Pancreas	Small int	Thymus\ Thyroid	Ventral Lung
Hoxc9	Igfbp5	Hhex	Nepn	Kitl	Meis2	Meis2
Hoxc8	Ckb	Ttr	Rbp4	Cxcl12	Mest	Hoxb1
Rspo3	Sulf1	Cdkn1c	Bnip3	Map1b	Nkx2-3	Hoxa1
Apela	Igf1	Dlk1	Spink1	Krt19	Socs2	Ripply3
Hoxa7	Sox2	Ddt	Ttr	2610528A11Rik	Isl1	Dut
Xlr3a	Fxyd6	Cald1	Peg3	Apela	Crabp2	Lyar
T	Fam174b	Meg3	Smim14	Ezr	Igfbp5	Npnt
Cdx2	Pax9	Apoe	Krt8	Cystm1	Six1	Fabp5
Hoxd9	Ppp2r2b	Vtn	Ociad2	Slc2a3	Otx2	Crabp2
Trap1a	Halr1	Psat1	Car4	Fth1	Nkx2-5	Dctpp1
Greb1	Sox21	Spink1	Krt18	Pura	Has2	Hmgn3
Ptk7	Smoc2	Bex4	Sdc4	Glud1	Homer2	Arg1
Wnt5b	Fhl2	Reln	Clic6	Gpc3	H19	Ncl
Fgf8	Crabp1	Prox1	Nudt11	Rnase4	Igf2	Ddx21
Hoxb8	Cobl	Peg10	Pdlim1	B4galt6	Irx3	Set
Tlx2	Cdkn2a	Dusp9	Plod2	Cpm	Shisa2	Prrx2
Ifitm1	Afap1l1	Id2	S100a10	Jak1	Hbb-y	Hoxb2
Hoxa9	Arl4a	Fabp5	Lrpap1	Rnf128	Col2a1	Hspe1
Mllt3	Pik3r1	Ccnd1	Pcbd1	Shh	Dok5	Anp32b
Hoxb6	Plat	Gata6	Bsg	Fhl1	Vgll2	Nme1
Nkd1	Ntn1	Asb4	Rnase4	Cdx2	Tmsb4x	Gnl3
Rhox5	Smoc1	Psph	Col4a1	Bex2	Hmcn1	Ranbp1
Lmo2	Cdh2	Csrp2	Krt7	Tmsb10	Crabp1	Npm3
Pla2g7	Col2a1	Maob	Rbbp7	Fam162a	Hba-x	Sms
Hoxb9	Gprc5c	Flrt3	Dpp4	Cpn1	Prrx2	Nolc1
Ccnd1	Hmgn3	Chchd10	Ctsl	Lef1	Kctd12b	Srm
Platr13	Sec62	Stmn1	Sesn3	Ddah1	Pax1	Prtg
Cdkn2a	Pou6f2	Bex2	Kalrn	Laptm4b	Col11a1	Baz1a
Hoxc6	Gpx3	Peg3	F11r	Fbn2	Eya1	Hspd1
Erdr1	Ppp1r16b	Sms	Mt1	Dynlt1c	Jag1	Vamp8
Axin2	Myh7	Bex1	Myl6	Tagln2	Irx5	Pbx1
Npm3	Rarb	Rasgrp3	Cst3	Ap1s3	Pax8	Naa15
Dram2	Parm1	Tgm2	Serpina1b	Gng12	Efnb2	Osr1
Sp5	Sdpr	Clic6	Arg1	Pfn1	Foxc1	Mycn
Eva1b	Phlda3	H19	Prdx4	Slc16a1	Mmd	Tgfb2
Cdkn1a	Tbx1	Grb10	Cldn6	Cdx4	Nnat	Nhp2
Ldhb	Ninj1	Tceal8	Fam183b	Krtap17-1	Pcdh7	H2afz
Xlr5a	Krt7	Col1a2	Gata6	Calm1	Ctxn3	Cacybp
Smim3	Plekhg1	Afp	Krt19	Ldha	Gm20467	Gata3
Etv4	Rbms1	Lpl	Tdh	Bex1	Mfap4	Ccne1
Slc25a5	Trabd2b	Fgb	Sdcbp	Hoxa7	Capn6	Odc1
Hoxa10	Cald1	Gstm1	Glul	Rasl11a	Efna5	Lsm2
Gm53	Tgm2	Ivns1abp	S100a11	S100a11	Adgrl2	Rarb
Bax	Trap1a	Phlda2	Rcn3	Tceal8	Tnnt1	Gpatch4
Tfpi	Ptch1	Ambp	Pttg1ip	Sat1	Elavl2	Mrpl34
Fn1	Fam3c	Foxp1	S100g	Bex3	Ehbp1	Txnl4a
Sulf2	Spink1	Apela	Afp	Oat	Nuak1	Wdr43
Sp8	Meis2	Enpp1	Col4a2	Myl12a	Sox2	Metrn
Arl4a	Cldn10	Serpina1c	Gpx3	Hdgf	Rbms1	Chchd4
Fgf17	Dtna	Rplp1	Csrp1	Pcbd1	Nr2f2	Bola2
2010111I01Rik	Prkce	Gcsh	Mt2	Gm21814	Nrxn3	Mif
Rcn1	Perp	Car4	Gata4	Hoxc8	Ebf1	Eif5a
Mfge8	Xlr3a	Foxa3	Lpar3	Tpm4	Sobp	Dkc1
Hes7	Fgfbp1	Gbas	Palm3	Dram2	Ptpre	Knop1
Aspscr1	Bmp3	Fam210b	Anxa5	Ywhah	Tfap2a	Nop56
Tgif1	Socs2	Myc	Emb	Hoxb7	Tox2	Nop10
Trim2	Adam28	Pyy	B2m	Trim2	Six4	Rangrf
Defa30	Lrig3	Serpinf2	Myl3	Dbi	Emx1	Eif2s2
Tnfrsf19	Alcam	Gm10073	Clic1	Ftl1	Hey2	Cisd1
Hes1	Fkbp9	Serpina1b	Rfx6	Tpm3	Hdgfrp3	Mest
Acot7	Dcn	Zfp706	Tmem59	Tmem181a	Zfhx4	Tshz1
Ptn	Fosb	Pla2g1b	Sparc	Hoxa9	Npnt	Hbb-y
Cyp26a1	Vtn	Robo2	Dusp9	Bex4	Hbb-bh1	Rbm8a
Fzd10	Pdzd2	Nme1	Bex1	Msn	Edn1	Tbx1
Supplementary Table 3 - Cortical Layer Genesets from the Allen Brain Atlas:
Highlighted genes were also included in the MERFISH assay
L2/3	L4	L5	L6
Tmem215	Rorb	Etv1	Gprin3
Wfs1	Rspo1	St6galnac5	Foxp2
Ddit4l	Tspan11	Tox	Ighm
Stard8	Unc5d	Wnt7b	Rgs9
Pde7b	Adam33	Rspo2	Ctgf
Nova1	Kcnab3	Tmeff1	Gng12
Sowaha	Zdhhc2	Slc6a7	Krt80
Rragd	Zmat4	Fam84b	Pde1b
Ankrd6	Exph5	Gnb4	Tle4
Rtn4rl1	Plxnd1	Ldb2	Sulf1
Palmd	Rora	Ntng1	Arhgap25
Prkg1	Pamr1	Hcn1	Rell1
Otof	Tmem145	Far2	Tbr1
Dbp	A830036E02Rik	Chst8	Cdh24
Fzd3	Sema7a	Kcnn2	Nfia
Gsg1l	Mtus2	Scube1	Sdk2
Prex1	Tiam1	Deptor	Sema5a
Mapk4	Whrn	Ankrd34b	Rprm
Mylk	Hs6st3	Trib1	Jup
Prkca	Igfn1	Gpc1	Sstr2
Kcnh3	Plcxd2	2900026A02Rik	Tle1
Mgat5b	Tmem14a	Fam20a	Cplx3
Kctd4	Gpr88	Fam135b	Thsd7b
Rabep2	Thsd7a	Rtn4rl2	Gatm
Hkdc1	Calb1	6430573F11Rik	Col24a1
Tnfrsf19	Scrt1	Trib2	Pik3r3
Rfx3	Gpr12	Ache	Gxylt2
Hap1	Pcdh20	Prmt2	Zfpm2
Dgcr6	B2m	Sh3rf1	Pde9a
Ube2e3	Scn1a	Adcyap1	Col12a1
Slc16a2	Ankrd34c	Slc6a15	Pdia5
Tac2	Sorcs1	Lhfp	Col6a1
Crispld1	C1ra	Grm8	B3galt2
Dusp18	Coch	Arhgap12	Ttc9b
Megf11	Cd24a	Akap12	A830018L16Rik
Aqp4	Sphkap	Nefh	Csrp1
Slc9a9	Nacc2	Fam189a1	Syt12
Vip	Osbpl5	Dkkl1	Rai14
Rgs8	S100b	Cyb561	Pde10a
Egln1	Rims3	Pcsk5	Fam163b
Dclk3	Gtdc1	Tmem200a	Tmem163
Kitl	Tmem65	Hrh3	Chrna4
Sfrp1	Gfpt2	Clcn2	Lypd6b
Lhx2	Ptpru	D830030K20Rik	Ephb1
Gabra4	Tdg	Trpc4	Ogfrl1
Thpo	Nrtn	Pnkd	Igsf21
Fam84a	Rasgrf2	Pde4a	Limk1
Cpne2	Capn2	Wwox	Slit1
Adamts18	Spag5	Tcerg1l	Dach1
Syt17	AI593442	Doc2a	Gnal
Trpc6	Btbd3	Ttc39b	Bmp3
Sytl2	Lrrc4	Rbp4	Chst2
Cpne6	Kcnk2	Nrsn2	Cdh18
Kcng3	Fbxo34	Parm1	Tmem178
Lin7a	Dok4	Ust	Slc35f1
Strada	Anxa11	3632451O06Rik	Grik3
Stc1	Cacna1i	Thrb	Sema3e
Pir	Npnt	Scai	Arhgef10
Plk5	Mafb	Camk1g	Slc44a1
Neurl1a	Pdp1	Pcsk1	Pcp4
Ar	Cbln4	Kcnab1	Cdh9
Rgs14	Kcnc3	Ccdc85a	Plekhb1
Cacng3	Ccng1	Cacna2d2	Cryab
Smoc2	Pdzrn3	Cacna1h	Col5a1
